# EBV Reprograms B Cells in an Autoimmune-Like Fashion in Patients with COVID-19

**DOI:** 10.64898/2026.08.17.745245

**Authors:** Daniel G. Chen, Dan Yuan, Yapeng Su, Andrew Magis, Helen Chu, Jason D. Goldman, James R. Heath

**Affiliations:** UCLA-Caltech Medical Scientist Training Program, University of California, Los Angeles, Los Angeles, CA; Institute of Systems Biology, Seattle, WA; Fred Hutchinson Cancer Center, Seattle, WA; Division of Global Health, University of Washington, Seattle, WA; Division of Allergy and Infectious Diseases, Department of Medicine, University of Washington, Seattle, WA; Swedish Center for Research and Innovation, Providence Swedish Medical Center, Seattle, WA; Department of Bioengineering, University of Washington, Seattle, WA

## Abstract

Epstein-Barr virus (EBV) reprograms B cells in autoimmune disease. Reprogrammed EBV^+^ B cells activate nearby B and CD4^+^ T cells, via upregulated antigen presentation and costimulatory machinery, to drive autoimmune pathology. EBV reactivation is a known correlate of long COVID, which is a heterogeneous condition that can bear similarities to autoimmune disease. However, the mechanisms underpinning this association remain unresolved. We report on EBV metabolically reprogrammed B cells in patients with COVID-19. We find EBV^+^ B cells provide stimulatory signals to bystander B and CD4^+^ T cells. SARS-CoV-2 infected participants exhibiting elevated fractions of EBV^+^ B cells present, at convalescence, with dysregulated lipid profiles, increased autoantibody titers, and post-acute symptomology likely reflective of this metabolic reprogramming and cell-cell interactions. Enrichment of our EBV^+^ B cell signatures seen in patients with COVID-19 is similar in patients with lupus and multiple sclerosis suggesting a potentially shared pathway of EBV-driven dysfunction across diseases.
