## Supplemental Tables for "EBV Reprograms B Cells in an Autoimmune-Like Fashion in Patients with COVID-19": Table_S12.xlsx

### Sheet: Table_S12
MODULE_ID	IN_NAME	IN_ID	OUT_NAME	OUT_ID	MEAN_IN_EBV+	MEAN_IN_EBV-	DIFFERENCE_IN_MEANS	P_VALUE		Notes:
M_1	Glucose	C00267	G6P	C00668	0.622109	0.177936	0.444173	3.90573e-13		* IN/OUT Names and IDs are from scFEA
M_2	G6P	C00668	G3P	C00118	0.986128	0.628135	0.357993	2.72243e-10		** Empty cells are due to NA or Inf values
M_3	G3P	C00118	3PD	C00197	0.693436	0.340714	0.352721	7.26969e-12
M_4	3PD	C00197	Pyruvate	C00022	1.20045	0.66474	0.53571	1.25801e-13
M_5	Pyruvate	C00022	Acetyl-Coa	C00024	-0.0625049	0.0247148	-0.0872197	9.97791e-10
M_6	Pyruvate	C00022	Lactate	C00256	1.05656	0.588762	0.467794	1.3487e-12
M_7	Acetyl-CoA+Oxaloacetate	C00024+C00036	Citrate	C00158	-0.853336	-0.383117	-0.470219	4.00283e-11
M_8	Citrate	C00158	2OG	C00026	0.655174	0.449666	0.205508	1.196e-05
M_9	2OG	C00026	Succinyl-CoA	C00091	0.964946	0.425265	0.539681	9.28166e-13
M_10	Succinyl-CoA	C00091	Succinate	C00042	0.833834	0.391176	0.442658	1.11897e-11
M_11	Succinate	C00042	Fumarate	C00122	-0.771924	-0.337469	-0.434455	1.94859e-12
M_12	Fumarate	C00122	Malate	C00149	0.0288006	0.0282735	0.000527118	4.5518e-12
M_13	Malate	C00149	Oxaloacetate	C00036	0.817381	0.3744	0.442981	5.97028e-13
M_14	Pyruvate	C00022	Oxaloacetate	C00036	-0.00561169	-0.00561169	-8.67362e-19	1
M_15	3PD	C00197	Serine	C00065	0.0408207	0.0743535	-0.0335328	4.81832e-13
M_16	Serine	C00065	Pyruvate	C00022	0.110148	0.0143301	0.0958181	0.000969304
M_17	Serine	C00065	Cysteine	C00097	-0.00561169	-0.00561169	-8.67362e-19	1
M_18	Serine	C00065	Glycine	C00037	0.872033	0.443154	0.428879	1.21596e-09
M_19	Glycine	C00037	Creatine	C00300	0.620434	0.387349	0.233085	2.10662e-06
M_20	Glycine	C00037	Glyoxylate	C00048	#NAME?	#NAME?		1
M_21	Choline	C00114	Glycine	C00037	-0.00179162	0.0637139	-0.0655055	0.00105839
M_22	Glycine	C00037	Glycine-OUT	C00000	-0.052131	-0.0678978	0.0157668	4.75302e-09
M_23	Glycine	C00037	Glutathione	C00051	0.421495	0.186157	0.235338	7.54648e-10
M_24	Glutathione	C00051	Glycine + Cysteine	C00037+C00097	-0.525787	-0.187285	-0.338503	2.72241e-11
M_25	Glutathione	C00051	glutamate	C00025	0.247558	0.118252	0.129307	1.42193e-09
M_26	Glutamate + Cysteine	C00025+C00097	Glutathione	C00051	0.21542	0.0591584	0.156261	6.31618e-11
M_27	Serine	C00065	2-Aminoacrylate	C02218
M_28	Serine	C00065	Methionine	C00073	0.290754	0.155219	0.135535	3.29781e-11
M_29	Cysteine	C00097	Pyruvate	C00022	0.185924	0.0264016	0.159522	3.08691e-13
M_30	Methionine	C00073	Cysteine	C00097	0.671279	0.209192	0.462087	1.7957e-12
M_31	Methionine	C00073	Methionine-OUT	C00000	0.826992	0.295213	0.531779	3.66545e-13
M_32	Threonine	C00188	Propanoyl-CoA	C00100	0.311873	0.118199	0.193674	6.44916e-14
M_33	G3P	C00118	PRPP	C00119	0.949138	0.690307	0.258831	7.72058e-07
M_34	Acetyl-CoA	C00024	Fatty Acid	CC0001	0.769506	0.280978	0.488528	8.53749e-15
M_35	Fatty Acid	CC0001	Acetyl-CoA	C00024	-0.313936	-0.135825	-0.178111	5.65609e-13
M_36	Aspartate	C00049	Pyrimidine	CC0002	0.0447427	0.0240995	0.0206433	3.67751e-09
M_37	Aspartate	C00049	Aspartate-OUT	C00000	0.375917	0.27126	0.104657	0.00173669
M_38	Aspartate	C00049	Asparagine	C00152	-0.0531139	-0.0535482	0.000434315	7.24746e-05
M_39	Aspartate	C00049	Fumarate	C00122	0.208343	0.105097	0.103246	1.03193e-13
M_40	Aspartate	C00049	Oxaloacetate	C00036	-0.662779	-0.275288	-0.387491	9.18022e-13
M_41	Aspartate	C00049	B-Alanine	C00099	0.0887279	0.00473711	0.0839908	0.884892
M_42	Spermine	C00750	B-Alanine	C00099	0.311385	0.169518	0.141867	7.35418e-11
M_43	Histidine	C00135	B-Alanine	C00099	1.01502	0.440727	0.574293	2.70648e-15
M_44	B-Alanine	C00099	Acetyl-CoA	C00024	0.272515	0.151793	0.120722	8.47554e-12
M_45	Pyrimidine	CC0002	B-Alanine	C00099	0.564284	0.187543	0.376742	3.76143e-13
M_46	Propanoyl-CoA	C00100	Succinate	C00042	0.702924	0.283159	0.419765	3.39185e-13
M_47	Propanoyl-CoA	C00100	Acetyl-CoA	C00024	0.768574	0.342154	0.42642	1.38078e-12
M_48	Glutamate	C00025	Glutamine	C00064	0.0351737	-0.0300103	0.0651839	2.09032e-10
M_49	Glutamate	C00025	GABA	C00334	-0.0078774	-0.0078774	0	1
M_50	GABA	C00334	Succinate	C00042	-0.000230687	0.0613308	-0.0615615	7.60777e-11
M_51	Glutamate	C00025	2OG	C00026	0.940741	0.425614	0.515126	1.40715e-13
M_52	Histidine	C00135	glutamate	C00025	-0.195319	-0.123419	-0.0718997	3.64811e-08
M_53	Leucine	C00123	Acetyl-CoA	C00024	0.954253	0.566413	0.387841	3.90602e-12
M_54	Valine	C00183	Succinyl-CoA	C00091	0.668671	0.493071	0.1756	0.000494729
M_55	Isoleucine	C00407	Succinyl-CoA	C00091	1.13567	0.615526	0.520141	4.63875e-13
M_56	Isoleucine	C00407	Acetyl-CoA	C00024	-0.811153	-0.386132	-0.425021	2.04389e-12
M_57	Tyrosine	C00082	Fumarate	C00122	0.491586	0.441926	0.0496609	0.275027
M_58	Tyrosine	C00082	Tyrosine-OUT	C00000	-0.020077	-0.00402308	-0.0160539	0.013827
M_59	Phenylalanine	C00079	Tyrosine	C00082	0.0234295	0.0243126	-0.000883067	0.946667
M_60	lysine	C00047	Acetyl-CoA	C00024	0.990506	0.485765	0.504741	3.15509e-13
M_61	Putrescine	C00134	GABA	C00334	0.872904	0.375421	0.497483	8.24052e-13
M_62	Ornithine	C00077	Putrescine	C00134	1.28335	0.772103	0.511244	1.02719e-11
M_63	Arginine	C00062	Ornithine	C00077	-0.00415284	0.0187341	-0.022887	8.09856e-08
M_64	Arginine	C00062	Putrescine	C00134	-0.611889	-0.285913	-0.325976	8.48622e-07
M_65	Argininosuccinate	C03406	Arginine + Fumarate	C00062+C00122	0.239525	0.0889112	0.150614	1.48284e-09
M_66	Citruline + Aspartate	C00327+C00049	Argininosuccinate	C03406	-0.0206227	-0.0206227	0	1
M_67	Ornithine	C00077	Proline	C00148	0.704391	0.381135	0.323256	1.75864e-10
M_68	Proline	C00148	Glyoxylate + pyruvate	C00048+C00022	0.747869	0.309416	0.438453	1.17866e-14
M_69	Putresine	C00134	Spermine	C00750	0.137499	0.045105	0.0923944	1.06231e-07
M_70	Methionine	C00073	Spermine	C00750	0.816318	0.357996	0.458321	1.41919e-11
M_71	Glucose_in	C00000	Glucose	C00267	0.346546	0.160742	0.185804	1.26197e-08
M_72	Acetyl-CoA_in	C00000	Acetyl-CoA	C00024	-0.0670688	-0.068214	0.00114521	4.56739e-05
M_73	Citrate_in	C00000	Citrate	C00158	1.11055	0.582112	0.528441	5.76019e-11
M_74	2OG_in	C00000	2OG	C00026	0.044955	-0.000280666	0.0452356	7.64699e-13
M_75	Succinate_in	C00000	Succinate	C00042	-0.0167378	-0.016659	-7.87762e-05	0.00161849
M_76	Malate_in	C00000	Malate	C00149	0.0578446	0.000530069	0.0573145	7.46077e-13
M_77	Oxaloacetate_in	C00000	Oxaloacetate	C00036	-0.0185108	-0.0185108	0	1
M_78	Lactate	C00256	Lactate_out	C00000	-0.515515	-0.213134	-0.302381	2.03529e-06
M_79	serine_in	C00000	serine	C00065	0.0800336	0.0962959	-0.0162623	1.58589e-06
M_80	Cysteine_in	C00000	Cysteine	C00097	-0.0354254	-0.217154	0.181729	6.0578e-06
M_81	Glycine_in	C00000	Glycine	C00037	-0.0211315	-0.0211315	-3.46945e-18	1
M_83	Choline_in	C00000	Choline	C00114	inf	inf		1
M_84	Threonine_in	C00000	Threonine	C00188	-0.042042	-0.0426955	0.000653523	0.0173847
M_85	Aspartate_in	C00000	Aspartate	C00049	0.00355217	0.0467195	-0.0431673	0.0488742
M_87	Pyrimidine_in	C00000	Pyrimidine	CC0002	0.0222787	0.0661389	-0.0438602	0.0579936
M_88	Histidine_in	C00000	Histidine	C00135	0.440613	0.191293	0.24932	1.47241e-09
M_89	B-Alanine_in	C00000	B-Alanine	C00099	0.188725	0.112548	0.0761775	2.58426e-09
M_90	Propanoyl-CoA_in	C00000	Propanoyl-CoA	C00100	-0.00124039	0.0164549	-0.0176953	0.00619436
M_91	glutamate_in	C00000	glutamate	C00025	0.251305	0.0728052	0.178499	2.13978e-10
M_92	Glutamine_in	C00000	Glutamine	C00064	0.211931	0.0347027	0.177228	1.11818e-09
M_93	GABA_in	C00000	GABA	C00334	-0.0184365	-0.0142782	-0.00415838	0.740385
M_94	Tyrosine_in	C00000	Tyrosine	C00082	0.309633	0.113108	0.196525	1.28804e-11
M_95	phenylalanine_in	C00000	phenylalanine	C00079	-0.0329224	0.0536985	-0.0866208	0.377527
M_96	Valine_in	C00000	Valine	C00183	#NAME?	#NAME?		1
M_97	Isoleucine_in	C00000	Isoleucine	C00407	inf	inf		1
M_98	Leucine_in	C00000	Leucine	C00123	0.140646	0.025639	0.115007	8.8197e-11
M_99	Lysine_in	C00000	Lysine	C00047	0.182809	0.0950681	0.0877406	0.00770248
M_100	Arginine	C00000	Arginine	C00062	-0.00943487	-0.00776095	-0.00167392	1.08793e-09
M_101	Citrulline_in	C00000	Citrulline	C00327	0.00385752	-0.0176952	0.0215527	0.0778344
M_102	Ornithine_in	C00000	Ornithine	C00077	0.146101	0.0371922	0.108909	5.28371e-06
M_103	Proline_in	C00000	Proline	C00148	0.0977203	0.0319667	0.0657537	1.60229e-06
M_105	Fatty Acid_in	C00000	Fatty Acid	CC0001	0.325554	0.138406	0.187148	2.56509e-12
M_106	Glucose	C00267	Glucose-6-phosphate	C00668	-0.919473	-0.432569	-0.486904	3.30896e-09
M_107	Glucose-6-phosphate	C00668	UDP-N-acetylglucosamine	C00043	0.95038	0.471972	0.478408	5.41254e-13
M_108	Glucose-6-phosphate	C00668	Glucose-1-phosphate	C00103	0.880394	0.379302	0.501093	1.05474e-12
M_109	Glucose-1-phosphate	C00103	UDP-glucuronic acid	C00167	0.681015	0.272653	0.408362	2.28712e-12
M_110	UDP-glucuronic acid+UDP-N-acetylglucosamine	C00167+C00043	Hyaluronic acid	C00518	-0.0116392	-0.00799809	-0.0036411	0.409831
M_111	Glucose-1-phosphate	C00103	Glycogen	C00182	0.066835	-0.0424308	0.109266	6.04276e-09
M_112	UDP-N-acetylglucosamine	C00043	CMP-N-acetylneuraminate	C00128	0.463561	0.274329	0.189233	1.77465e-10
M_113	Acetyl-CoA	C00024	(E,E)-Farnesyl-PP	C00448	0.776939	0.463057	0.313882	2.90556e-08
M_114	(E,E)-Farnesyl-PP	C00448	Geranylgeranyl-PP	C00353	0.143971	0.0267233	0.117248	4.00377e-12
M_115	(E,E)-Farnesyl-PP	C00448	Farnesal	C03461	1.07697	0.567477	0.509496	1.07176e-14
M_116	(E,E)-Farnesyl-PP	C00448	Ubiquinone	C00399	0.741062	0.336664	0.404398	3.82479e-12
M_117	(E,E)-Farnesyl-PP	C00448	Dolichyl phosphate	C00110	0.20012	0.0723364	0.127783	2.89612e-11
M_118	Dolichyl phosphate	C00110	Dolichyl phosphate D-mannose	C03862	-0.0323918	-0.0427734	0.0103816	1.20481e-11
M_119	Dolichyl phosphate	C00110	(GlcNAc)4 (Man)3 (Asn)1	G00015	-0.0245395	0.0241771	-0.0487166	6.38469e-14
M_120	(Glc)3 (GlcNAc)2 (Man)9 (PP-Dol)1+Protein asparagine	G00008+C03021	(Glc)3 (GlcNAc)2 (Man)9 (Asn)1	G00009	-0.102457	-0.107446	0.00498867	2.4453e-09
M_121	(Glc)3 (GlcNAc)2 (Man)9 (Asn)1	G00009	(GlcNAc)4 (Man)3 (Asn)1	G00015	-0.0729439	-0.0968099	0.023866	1.78777e-14
M_122	(GlcNAc)4 (Man)3 (Asn)1	G00015	(Gal)2 (GlcNAc)4 (LFuc)1 (Man)3 (Neu5Ac)2 (Asn)1	G00018	0.0130485	-0.0737647	0.0868132	1.04078e-12
M_123	(GlcNAc)4 (Man)3 (Asn)1	G00015	(GlcNAc)7 (Man)3 (Asn)1	G00022	0.846817	0.430097	0.41672	1.09536e-07
M_124	(GlcNAc)4 (Man)3 (Asn)1	G00015	(GlcNAc)5 (Man)3 (Asn)1	G00019	-0.0362559	-0.0341995	-0.00205645	0.00450334
M_125	Dolichyl phosphate D-mannose+Protein serine	C03862+C02189	(Gal)1 (GlcNAc)1 (Man)1 (Ser/Thr)1	G13084	0.188773	0.0453933	0.14338	0.11581
M_126	(Gal)1 (GlcNAc)1 (Man)1 (Ser/Thr)1	G13084	(Gal)1 (GlcNAc)1 (Man)1 (Neu5Ac)1 (Ser/Thr)1	G13085	-0.0152669	-0.0794117	0.0641448	8.11899e-10
M_127	(Gal)1 (GlcNAc)1 (Man)1 (Ser/Thr)1	G13084	(Gal)1 (GlcA)1 (GlcNAc)1 (Man)1 (S)1 (Ser/Thr)1	G13088	0.241689	0.193757	0.0479319	1.70764e-06
M_128	(Gal)1 (GlcNAc)1 (Man)1 (Ser/Thr)1	G13084	(Gal)1 (GlcNAc)1 (LFuc)1 (Man)1 (Ser/Thr)1	G13100
M_129	Protein serine	C02189	(Gal)2 (GlcA)1 (Xyl)1 (Ser)1	G00157	0.424572	0.148808	0.275764	3.77859e-13
M_130	(Gal)2 (GlcA)1 (Xyl)1 (Ser)1	G00157	Chondroitin	C00401	0.493339	0.206013	0.287326	1.4013e-09
M_131	Chondroitin	C00401	Dermatan	C01490	0.603578	0.365455	0.238123	2.90007e-06
M_132	(Gal)2 (GlcA)1 (Xyl)1 (Ser)1	G00157	(Gal)2 (GlcA)2 (GlcNAc)2 (Xyl)1 (Ser)1	G00164	0.0104066	0.00634942	0.00405717	9.74745e-09
M_133	PRPP+Glutamine	C00119+C00064	IMP	C00130	0.950721	0.731649	0.219072	2.45528e-05
M_134	5-Phosphoribosylamine	C03090	AICAR	C04677	0.715595	0.335353	0.380242	2.51612e-11
M_135	AICAR	C04677	IMP	C00130	0.743618	0.308873	0.434745	5.31552e-15
M_136	IMP	C00130	AMP	C00020	-0.698937	-0.264284	-0.434654	1.31425e-05
M_137	IMP	C00130	XMP	C00655	0.867341	0.41114	0.456201	2.48827e-10
M_138	AMP	C00020	Deoxyadenosine	C00559	-0.786792	-0.411591	-0.375202	1.57857e-11
M_139	AMP	C00020	Adenine	C00147	0.50771	0.0455107	0.4622	6.75536e-15
M_140	ADP	C00008	Deoxyadenosine	C00559	-0.858957	-0.464091	-0.394866	4.69121e-12
M_141	Deoxyadenosine	C00559	Adenine	C00147	0.00788949	0.0348647	-0.0269752	1.74253e-15
M_142	Deoxyadenosine	C00559	Hypoxanthine	C00262	0.325551	0.0625316	0.263019	1.0124e-12
M_143	IMP	C00130	Hypoxanthine	C00262	0.972336	0.460565	0.51177	4.41358e-13
M_144	Hypoxanthine	C00262	Xanthine	C00385	-0.45073	-0.00217569	-0.448554	0.0113091
M_145	XMP	C00655	Xanthine	C00385	0.651099	0.220017	0.431082	2.18913e-13
M_146	Xanthine	C00385	Uric acid	C00366	-0.451802	-0.00242199	-0.44938	1.34966e-06
M_147	Xanthine	C00385	Guanine	C00242	0.0604432	0.0598941	0.000549041	0.0231977
M_148	XMP	C00655	Guanine	C00242	0.874875	0.387347	0.487528	6.49784e-13
M_149	GMP	C00144	Guanine	C00242	0.908228	0.403976	0.504252	1.10645e-12
M_150	PRPP	C00119	UMP	C00105	-0.0063013	-0.0837	0.0773987	3.98427e-09
M_151	Orotidylic acid	C01103	UMP	C00105	-0.0326029	-0.0669085	0.0343056	3.98503e-09
M_152	UMP	C00105	B-Alanine	C00099	0.490764	0.07636	0.414404	3.67152e-13
M_153	UMP	C00105	CDP	C00112	1.1576	0.664621	0.492977	1.69825e-14
M_154	Uracil	C00106	B-Alanine	C00099	-0.0917826	-0.0841662	-0.00761631	0.00501439
M_155	UTP	C00075	CDP	C00112	0.852008	0.348414	0.503594	1.92913e-14
M_156	CDP	C00112	Cytidine	C00475	0.936059	0.430446	0.505614	1.1139e-12
M_157	CDP	C00112	dCDP	C00705	0.124711	-0.0788793	0.20359	2.4583e-10
M_158	dCDP	C00705	Deoxycytidine	C00881	0.723819	0.253205	0.470614	1.36307e-12
M_159	dCMP	C00239	Deoxycytidine	C00881	0.694063	0.242969	0.451095	1.08735e-12
M_160	dCDP	C00705	dUMP	C00365	1.11024	0.570557	0.539687	8.97568e-13
M_161	dCDP	C00705	dCTP	C00458	0.284307	0.0827141	0.201593	6.18083e-11
M_162	dUMP	C00365	Deoxyuridine	C00526	0.650034	0.20879	0.441244	8.0995e-11
M_163	dUMP	C00365	dTMP	C00364	-0.0352322	-0.0349152	-0.000316968	0.247154
M_164	dTMP	C00364	Succinyl-CoA	C00091	0.677248	0.214315	0.462933	1.25597e-13
M_165	dTMP	C00364	dTTP	C00459	0.0965598	0.109998	-0.0134385	0.157127
M_166	Thymine	C00178	Succinyl-CoA	C00091	0.500279	0.0908845	0.409394	3.82263e-12
M_167	(E,E)-Farnesyl-PP	C00448	Cholesterol	C00187	0.666698	0.221234	0.445464	1.94052e-14
M_168	Cholesterol	C00187	Chenodeoxycholate	C02528	0.714384	0.308826	0.405558	1.85824e-14
M_169	Cholesterol	C00187	Steroid_hormone	CC0003	0.416095	0.189529	0.226566	2.99289e-10
M_170	XMP	C00655	GMP	C00144	0.756843	0.391764	0.365079	6.68791e-08
M_171	dCDP	C00705	dCMP	C00239	0.900308	0.44112	0.459189	9.5628e-13
