## Supplemental Tables for "EBV Reprograms B Cells in an Autoimmune-Like Fashion in Patients with COVID-19": Table_S15.xlsx

### Sheet: Table_S15
NAÏVE_B_EBV+_SIGNATURE	MEM_B_EBV+_SIGNATURE
SERBP1	HLA-DRB1
SUB1	MYCBP2
PABPC1	NDUFV1
ARHGAP15	TMED2
MAF1	LDHB
AC245014.3	NAPSA
HLA-DOB	POU2F2
TUBB	WDR1
TRAF3IP3	FBL
PRMT2	ATP5F1E
ACAP1	SIGLEC10
ZNF24	MTRNR2L12
N4BP2L2	SRSF3
SNRPD3	HLA-DQA1
ZNF800	PTPRCAP
ARHGDIA	H3F3A
BNIP2	LBH
SRP14	PARK7
ATP5F1A	CDC42SE1
RAD23A	ACAP1
TNFRSF13C	PGAM1
SNX17	PSMG2
CD83	CPNE5
CACYBP	CYTIP
MOB1A	CHMP2A
BCLAF1	GABARAPL2
ZFAS1	RBCK1
MARCH1	BANK1
ARF1	IK
RAP1B	ENO1
HNRNPUL1	ARPC1B
BSG	CCT8
UBXN4	APEX1
TMBIM6	CSK
TSPAN13	SFPQ
ARHGAP24	SERPINB1
CDC37	MSN
MKRN1	SLC38A1
DAD1	PPP1R16B
CALM2	FAM96A
HLA-DRB1	TBC1D22A
EEF1A1	PRKCB
NDUFA1	VPS51
PRDX1	TRAPPC6A
BIN2	CYTH1
ARHGAP4	PWP1
ITGA4	TCIRG1
ATP5F1B	ACTN4
TNFRSF14	HLA-DRA
NME2	CCT4
NOP10	ANXA2
TSPAN3	MOB1A
TOMM20	TRBC2
ARID5B	ANAPC13
SP100	BRK1
UQCR11	VASP
INO80E	SIDT2
LY6E	LTBP4
ACP1	GNPTG
PSAP	SRRT
GSTK1	PCSK7
PTPN1	BRD4
BCL11A	ADAM19
ATP6V0E1	CAPG
YTHDF2	IQGAP1
FBL	SCPEP1
COX8A	TBCB
ARL6IP4	GAPDH
LMBRD1	PPP1R18
TMED2	TYMP
ANKRD12	SBNO1
CD53	SS18L2
DDX24	RAB7A
FAM3C	EIF3H
PPIH	SCP2
TBCA	UBE2I
UQCR10	PRDX1
CASP4	ANP32A
ISCU	HHEX
MYH9	BLK
SF3A1	HSF1
ZFP36L1	TRA2A
MYCBP2	TMEM258
SSU72	EIF3I
PHF1	HLA-DMB
PAX5	NDUFA11
ARPC5L	TUBA1A
UBE2D3	UVRAG
LITAF	ARHGEF1
MTDH	ITGB2
CLIC1	TGFB1
GUCD1	NDUFB4
EWSR1	SNX22
ATRAID	NCL
TGOLN2	CD48
NSMAF	ACTR1B
DAZAP2	RNF141
OAS1	PCM1
EPC1	PSMB8-AS1
PRRC2C	PPIG
UXT	GRHPR
ITGB2	46088
ACO2	PSMC4
PITHD1	GADD45GIP1
VASP	VPS13C
NDUFV1	ZC3HAV1
CYB561A3	PRDX5
FOSB	OCIAD1
PTPRC	SRRM2
RELB	ELOVL5
SMIM14	PPM1G
NHP2	HCLS1
YWHAB	MRFAP1L1
UBE2B	CAPZA1
SSR2	SF3B4
BZW1	VSIR
TMEM258	AP2S1
HLA-DMB	PTP4A2
TKT	BLOC1S1
FKBP8	IL16
LDHA	SUB1
C19orf53	BSG
ST13	RIOK3
NPEPPS	BTK
POLR1D	ERH
SNRPE	PFKL
NUB1	PDIA6
TNIP1	PSMA3-AS1
MAGOH	ATG12
ICAM3	TCF12
PYCARD	IFI27L2
CYCS	LAT2
NOSIP	SCAMP2
IDS	AATF
TMA7	ATIC
HNRNPA3	ATP5MPL
RAB11B	ALDOA
COX14	RAC1
ENO1	KAT2A
NAPA	CDC37
SET	ITSN2
GABARAP	FDFT1
SRSF2	ATP6V1F
MPG	FOXN2
SAT1	APBB1IP
PTPN6	SKAP2
ATP5ME	HNRNPL
MINOS1	ATP6V1H
DNAJA1	MZT2A
KPNB1	MAPRE2
MARCKSL1	SNX6
SF3B5	NUDT5
C9orf78	AUP1
PHF14	TRIP11
N4BP2L1	FBRS
PDCD4	RALY
ZNF207	RABGAP1L
PTBP1	POLR2L
CCT2	PSMD8
CLNS1A	VPS37B
SRSF10	CHTF8
DNAJC19	ACTG1
GAPDH	HLA-DQB1
RFTN1	ATG3
MTRNR2L12	HSPA8
TMEM219	RPAIN
SMCHD1	CD86
APOBEC3C	ENSA
PDCD6	ATP6V0B
TMEM141	CD70
IMPDH2	CUL4A
NDUFA4	ATP6V0D1
MEAF6	DNPEP
SLC38A1	ADD3
UVRAG	PNOC
YPEL5	CANX
CAT	ITGB1
RPN2	CHD1
CGGBP1	CLINT1
CCT4	KLF10
POLR2L	INTS12
YDJC	GYPC
RBX1	LDHA
NDUFB4	HM13
CAMK2D	ELF1
PPP2R1A	TMED5
MYO1G	IGHG1
RGS19	TSPO
LRMP	NAAA
NEDD8	PTPN1
SNAP23	TCEA1
CEP57	CD46
HLA-F	DNAJC3
GRINA	ZNF292
DDT	SERBP1
UHMK1	SMARCE1
DPH3	TBC1D10C
KXD1	RAB11FIP1
FAM177A1	FLOT2
MAPRE2	PSMA3
TAF15	MTDH
CAPZA1	MAP4K1
LDHB	NBPF15
BCAS4	PSMB6
CAPZB	SNU13
NCKAP1L	NAPA
AFF3	ARL6IP4
SNRNP200	GSDMD
SUN2	ARPC5L
TIMM9	COPS9
HM13	CELF2
HNRNPC	NFE2L2
ATP5MD	VIM
EIF3M	MIER1
RBFA	ENOPH1
SSH2	OSTF1
IKZF1	SEL1L3
METTL7A	STK38
PGAM1	DENR
AUP1	TTN
RAB6A	CD164
RBM8A	ELMSAN1
KDELR2	CUTA
UBL5	MAP2K3
ARPC5	MDH2
TPP1	TBCA
RAN	ATOX1
TMEM123	46271
PABPN1	CCAR1
SURF1	SSRP1
CNBP	CNN2
KMT2C	CCT5
TRIM22	ECE1
CCDC137	ITPR2
DRAP1	COX5B
NOP53	FGD2
MAPK1IP1L	SMG1
DCAF11	SP140
ARPC1B	SNRPB
STAT6	CYB5R3
NSD1	CAPN1
FBXO7	PKN1
TAP1	COIL
SUCLG1	MVB12A
RAP1A	CCNT1
RAB1B	CCDC115
SNX29	PGK1
RAB7A	IVD
SKP1	OST4
OAZ1	UQCRH
ZNF644	RNF126
AURKAIP1	COX7A2
UPF3A	DPM3
GPATCH8	POMP
ABLIM1	DERL1
MAP3K8	EIF2AK1
CCT3	KLF3
OST4	HERPUD2
CD200	NEDD8
SQSTM1	PPP2CA
PMPCB	TIFA
TOMM7	DEF6
PTP4A2	CREB1
PGLS	ATP6V1G1
MCUB	SNRPD1
PPP4C	JPT1
SLC25A3	IKZF1
EIF3G	MYO1G
ITM2C	VOPP1
MDM4	COPE
ITFG1	DCK
SMC6	ISG15
RSL24D1	TMA7
KLF2	CLEC2D
RPN1	CHCHD2
NSFL1C	AL355076.2
PIK3IP1	RBBP4
LSM8	RABAC1
RAB11A	CDK11B
CFL1	SF3B1
CCDC59	ATXN10
NT5C3A	GRK6
BIN1	ECH1
CLEC2B	NUDT4
P2RY8	MAP1LC3B
RNF167	SLC25A3
ARL14EP	HIGD2A
PHIP	ACTR3
CD48	CYC1
VPS29	GIGYF2
IGKV3-11	CRTC3
GLO1	DPY30
COQ4	NFATC1
FKBP2	CAP1
POU2AF1	KARS
SDHA	AURKAIP1
UQCRFS1	MICU2
H1FX	PIH1D1
CHD3	KDM5A
DCK	DDX21
IFITM1	TMC6
UBA52	FAM219B
C15orf40	TMSB4X
PET100	EBNA1BP2
TUBA1B	BAZ1A
PARVG	CDIPT
DDX21	MAN2B1
PRR7	CORO1B
ACTG1	NOP58
SENP6	OPTN
TPI1	NGRN
LAT2	MAP4
COQ8A	GOLGA7
ZC3HAV1	NDFIP1
SETX	TRIM38
UBE2I	SLC25A26
CDC40	ATP5MC1
NDUFA2	USP15
NDUFC1	PSMC6
PPHLN1	BTLA
ARPC3	PSMC3
PSMB10	NEK6
HP1BP3	SP110
BRMS1	SYK
RNASEH1	ATG4B
GSDMD	IAH1
BLOC1S4	PPIH
SENP7	NFATC2
HSPE1	CHCHD7
CDK13	ATP6AP1
MANBA	GPATCH8
TRABD	MTMR14
SELENOK	TMEM156
TERF2IP	DUSP22
SCAND1	ARHGAP25
OVCA2	POLR2G
H2AFV	PARP14
HSD17B10	SDF4
AKR1B1	VAMP2
ATP6V1F	ATF4
MAPKAPK5	HLA-DMA
PAXX	CREBRF
BRD2	SYF2
LSM7	FXR1
SASH3	BAZ1B
RNGTT	EP300
LTA4H	RNH1
ERGIC3	DNTTIP2
MIEN1	PHB
WBP2	REST
ATP5MF	TUSC2
SNRPG	UQCR11
RPAIN	EIF3G
RHOH	SUMF2
PTGES3	PPCS
ATXN2L	HERC2
RAB1A	RBM22
UBTF	BTN3A1
SNX2	TGOLN2
PTPN18	TKT
KDM5A	EIF4E
ACOT8	UBE2L3
DARS	IFI35
FLOT2	NIPSNAP1
TRMT1	CALM3
HNRNPL	HMGN3
STK4	IGLC3
PSMD8	TMEM14B
PDE7A	MED16
IFITM3	DUS2
LMAN1	SNHG8
PLEKHA2	U2AF2
RP9	ZFC3H1
COPZ1	PHTF2
TCL1A	MED15
NDUFB7	TMEM208
COX17	LSM2
PHYKPL	SPAG7
HIKESHI	ATP5PF
COX7A2	ADAR
PLAC8	PTGES2
CD40	TMC8
SP3	REL
RAD21	PPP1R14A
S100A10	SLC44A2
TWF2	COX16
DBI	PCMT1
STRADB	BDP1
CDC5L	GHITM
PRKCB	SSH2
TMEM50B	FAM133B
ANKRD11	PAX5
PMM2	HNRNPK
DBNL	FCMR
ASAH1	EBLN3P
PSMC3	AP3B1
PNPLA2	TTC1
EIF3E	CAPZB
TMUB1	BCLAF1
CHD9	IDH3A
EAPP	CCT7
CCND3	SSNA1
HADHA	RSAD1
SCP2	PPP2R1A
WDR1	RBM33
SMDT1	KRT10
ZNF580	ANXA6
MAT2A	EIF2S3
RANBP2	DNAJC4
ATP5F1E	POU2AF1
EIF3K	SYTL1
SPG21	TEX264
MALT1	CIITA
SNRNP70	HLA-DPB1
GPR65	SF3B6
SP140L	RALB
ARHGAP9	LSM8
IL4R	ERAP2
POP5	HSPD1
TCEA1	CGGBP1
ELAVL1	SLC2A11
RBMX	M6PR
CCDC12	PIM2
SNRNP27	TMEM59
CNOT7	FIS1
NUCKS1	ATP2B1-AS1
PSMD12	MAD1L1
DYNLRB1	WASHC1
PFDN6	MYD88
CD82	SMAP1
RAP1GDS1	PIKFYVE
LUC7L3	AMD1
ZNF431	SEC61B
RDH11	SERINC1
DCAF10	SNHG12
ATRX	NELFCD
LSM2	ILKAP
TOMM22	HSPA9
SLC3A2	ADK
OTUB1	WDR18
RSRP1	QRSL1
ZNF274	UGCG
METTL21A	CHCHD3
ELOB	LYSMD2
COX7A2L	MTPN
SF3A2	WAC-AS1
PCMTD1	PITPNB
AGTRAP	SON
MTSS1	CHD7
CD96	46082
EIF3L	NDUFS8
SUCLG2	CCNK
CHTOP	CITED2
HSPD1	YTHDC1
AC016831.7	LMAN2
CXCR5	ATF7IP
CNTRL	DDT
CTSH	INPP5D
PUM2	EIF2S2
ADAM19	TMEM243
PPP1R12A	ZRSR2
ELF1	PRPF38B
TMED10	HLA-DPA1
CTSS	SINHCAF
AMD1	SNX1
B4GALT1	OAS1
BECN1	ASXL2
ZNF721	RCSD1
ANXA11	TCF4
BAZ1B	MAN1B1
C1orf43	MAX
PDCD6IP	YDJC
TCF25	RNF44
EBLN3P	VPS4A
ZNHIT1	MAD2L2
SLC39A10	FBXO38
ICAM2	CD99
C22orf39	PARP1
UCP2	TIMM13
SCAMP3	SCNM1
ZC3H13	BRD7
GTF3A	PSME2
TAOK3	CHMP4B
BTK	PTPN6
BIRC6	DEK
EIF2S3	DIMT1
ACTR3	SELL
LYL1	PARP8
DNAJC8	FAM50A
FAM30A	NAXE
HLA-DRA	TAP1
EXOSC8	RNF5
OCIAD2	STX7
SUDS3	PSMA4
ORMDL1	C6orf62
PPP3CA	ACP5
CLTB	PPP6C
ADGRE5	PPP2R3C
PPP1CA	DYNLL1
SMC3	TACC3
